# Unlocking DOE potential selecting the most appropriate design for rAAV optimization

**DOI:** 10.1101/2024.05.06.592659

**Authors:** Konstantina Tzimou, David Catalán-Tatjer, Lars K. Nielsen, Jesús Lavado-García

## Abstract

The production of recombinant adeno-associated virus (rAAV) for gene therapy via triple transfection is a highly intricate process involving many cellular interactions. Each of the different elements encoded in the three required plasmids—pHelper, pRepCap, and pGOI— play a distinct role and affect different cellular pathways when producing rAAVs. The expression balance of these different elements emphasizes the critical need to fine-tune the concentration of all three plasmids and transfection reagents effectively.

The use of design of experiments (DOE) to find optimal plasmid and transfection reagent ratios is a powerful method to streamline the process. However, the choice of the DOE method and the design construction is crucial to avoid misleading results. In this work, we examined and compared four distinct DOE approaches: a rotatable central composite design (RCCD), a Box-Behnken design (BBD), a face-centered central composite design (FCCD), and a mixture design (MD). We compared the ability of the different models to predict optimal ratios, interactions among the three plasmids and transfection reagent, and the essentiality of studying the variability caused by uncontrolled random effects using blocking.

Our findings revealed that MD, when coupled with FCCD, outperformed all other tested models. This outcome underscores the importance of selecting a model that can effectively account for the biological context, ultimately yielding superior results in optimizing rAAV production.
