## Supplementary Tables for "Unlocking DOE potential selecting the most appropriate design for rAAV optimization"

### Sheet: Table S1
Table S1. Rotatable Central Composite Design, response results and ANOVA analyses for optimization of rAAV productivity ( Log(Vp)) and culture viability at 48hpt.
Run	pHelper	pRepCap	pGOI	FectoVIR	Log(Vp)		Viability
1	-1	1	-1	-1	10.3138		78
2	1	1	1	-1	10.0922		81.9
3	-1	-1	1	-1	9.77125		73.3
4	1	-1	1	1	9.76847		73.6
5	0	0	0	0	9.87251		78.1
6	0	0	0	0	10.3111		77.4
7	-1	-1	-1	1	9.43881		82.2
8	1	1	-1	1	10.1108		74.3
9	1	-1	-1	-1	9.89176		74.1
10	-1	1	1	1	7.92723		75
11	-1	-1	1	1	9.69908		76.2
12	-1	1	-1	1	10.4247		77.8
13	-1	1	1	-1	10.3015		74.4
14	0	0	0	0	10.1766		75.2
15	1	-1	1	-1	10.2474		75.4
16	0	0	0	0	10.4296		75.4
17	1	1	1	1	10.3755		70.9
18	1	-1	-1	1	10.7047		76.7
19	-1	-1	-1	-1	10.6995		74.6
20	1	1	-1	-1	10.7806		77.5
21	0	2	0	0	10.834		74.6
22	0	-2	0	0	10.1322		74.2
23	0	0	0	0	10.6656		73.4
24	0	0	0	0	10.2892		75
25	0	0	0	2	10.319		76.1
26	2	0	0	0	10.6379		77.1
27	0	0	2	0	8.70594		74.3
28	-2	0	0	0	8.1943		78.3
29	0	0	0	-2	8.93		80.9
30	0	0	-2	0	9.1255		78.3
Term	Estimate		Std error		t Ratio		Prob>|t|
	Log(Vp)	Viability	Log(Vp)	Viability	Log(Vp)	Viability	Log(Vp)	Viability
Intercept	10.2908	75.75	0.293908	0.647959	35.01	116.91	<.0001*	<.0001*
pHelper	0.345117	-0.395833	0.117187	0.284797	2.95	-1.39	0.0114*	0.1879
pRepCap	0.062874	0.1875	0.117187	0.284797	0.54	0.66	0.6007	0.5218
pGOI	-0.209212	-0.9375	0.117187	0.284797	-1.79	-3.29	0.0976	0.0058*
FectoVIR	-0.036281	-0.504167	0.117187	0.284797	-0.31	-1.77	0.7618	0.1001
pHelper*pRepCap	0.086759	0.36875	0.143524	0.348804	0.6	1.06	0.5559	0.3097
pHelper*pGOI	0.13584	0.80625	0.143524	0.348804	0.95	2.31	0.3612	0.0378*
pRepCap*pGOI	-0.105311	0.23125	0.143524	0.348804	-0.73	0.66	0.4761	0.5189
pHelper*FectoVIR	0.22148	-1.51875	0.143524	0.348804	1.54	-4.35	0.1468	0.0008*
pRepCap*FectoVIR	-0.103188	-1.56875	0.143524	0.348804	-0.72	-4.50	0.4849	0.0006*
pGOI*FectoVIR	-0.102222	-1.00625	0.143524	0.348804	-0.71	-2.88	0.4889	0.0128*
pHelper*pHelper	-0.14794	0.365625	0.109618	0.266403	-1.35	1.37	0.2002	0.1931
pRepCap*pRepCap	0.118808	-0.459375	0.109618	0.266403	1.08	-1.72	0.2981	0.1083
pGOI*pGOI	-0.273041	0.015625	0.109618	0.266403	-2.49	0.06	0.0271*	0.9541
FectoVIR*FectoVIR	-0.095845	0.565625	0.109618	0.266403	-0.87	2.12	0.3978	0.0535
		Log(Vp)			Viability
R square		0.71991			0.860824
Ajd R square		0.458493			0.730927
RMSE		0.574096			1.39522
P value		0.1158			0.0015
Blocking variability		0.6467			0

### Sheet: Table S2
Table S2. Rotatable Central Composite Design, response results and ANOVA analyses for optimization of rAAV productivity ( Log(Vp)) and culture viability at 72hpt.
Run	pHelper	pRepCap	pGOI	FectoVIR	Log(Vp)		Viability
1	-1	1	-1	-1	10.0797		57.6
2	1	1	1	-1	9.63307		61
3	-1	-1	1	-1	8.75227		53
4	1	-1	1	1	9.47146		52.4
5	0	0	0	0	9.86284		49.7
6	0	0	0	0	10.3931		54.7
7	-1	-1	-1	1	9.73628		75.1
8	1	1	-1	1	10.1194		46.8
9	1	-1	-1	-1	10.2287		46.9
10	-1	1	1	1	9.27		54.1
11	-1	-1	1	1	10.2228		59.8
12	-1	1	-1	1	10.6929		58.8
13	-1	1	1	-1	10.8367		51.4
14	0	0	0	0	10.7639		50.6
15	1	-1	1	-1	10.8441		53.3
16	0	0	0	0	10.4907		50.7
17	1	1	1	1	10.6176		41.6
18	1	-1	-1	1	10.799		58.4
19	-1	-1	-1	-1	10.5407		68.1
20	1	1	-1	-1	10.6945		49.7
21	0	2	0	0	10.7327		49.5
22	0	-2	0	0	9.77212		61.7
23	0	0	0	0	10.4452		53.3
24	0	0	0	0	10.3315		54.4
25	0	0	0	2	10.1532		58.7
26	2	0	0	0	10.4581		51
27	0	0	2	0	10.5894		52.8
28	-2	0	0	0	9.74809		62.4
29	0	0	0	-2	10.5654		51.7
30	0	0	-2	0	10.5486		62.7
Term	Estimate		Std error		t Ratio		Prob>|t|
	Log(Vp)	Viability	Log(Vp)	Viability	Log(Vp)	Viability	Log(Vp)	Viability
Intercept	10.3812	52.2333	0.288152	1.28159	36.03	40.76	<.0001*	<.0001*
pHelper	0.154022	-3.775	0.066733	0.669265	2.31	-5.64	0.0381*	<.0001*
pRepCap	0.136236	-2.933333	0.066733	0.669265	2.04	-4.38	0.062	0.0007*
pGOI	-0.131727	-2.275	0.066733	0.669265	-1.97	-3.40	0.07	0.0047*
FectoVIR	-0.062697	0.833333	0.066733	0.669265	-0.94	1.25	0.3646	0.2351
pHelper*pRepCap	-0.119122	1.3875	0.081731	0.819679	-1.46	1.69	0.1687	0.1143
pHelper*pGOI	0.0432882	2.9875	0.081731	0.819679	0.53	3.64	0.6053	0.0030*
pRepCap*pGOI	0.0490589	1.575	0.081731	0.819679	0.6	1.92	0.5587	0.0769
pHelper*FectoVIR	-0.006591	-1.8375	0.081731	0.819679	-0.08	-2.24	0.937	0.0431*
pRepCap*FectoVIR	-0.02549	-2.675	0.081731	0.819679	-0.31	-3.26	0.7601	0.0062*
pGOI*FectoVIR	-0.018018	-1.725	0.081731	0.819679	-0.22	-2.10	0.8289	0.0554
pHelper*pHelper	-0.096569	0.98125	0.062423	0.62604	-1.55	1.57	0.1459	0.141
pRepCap*pRepCap	-0.059242	0.70625	0.062423	0.62604	-0.95	1.13	0.3599	0.2797
pGOI*pGOI	0.0199051	1.24375	0.062423	0.62604	0.32	1.99	0.7549	0.0685
FectoVIR*FectoVIR	-0.03252	0.60625	0.062423	0.62604	-0.52	0.97	0.6112	0.3505
		Log(Vp)			Viability
R square		0.818592			0.868132
Ajd R square		0.649277			0.745055
RMSE		0.326924			3.27872
P value		0.246			0.0003
Blocking variability		0.6467			0

### Sheet: Table S3
Table S3. Face-centered Central Composite Design, response results and ANOVA analyses for optimization of rAAV productivity ( Log(Vp)) and culture viability at 48hpt.
Run	pHelper	pRepCap	pGOI	FectoVIR	Log(Vp)		Viability
1	1	1	-1	1	10.2894		77
2	-1	1	-1	-1	10.6626		80
3	-1	-1	-1	1	9.98017		78.4
4	-1	-1	1	-1	10.6569		80
5	0	0	0	0	10.4051		79.3
6	1	-1	1	1	10.314		76.2
7	1	1	1	-1	10.6388		86.5
8	1	-1	-1	-1	10.6837		83.8
9	0	0	0	0	10.2266		79
10	-1	1	1	1	9.15535		79.4
11	1	-1	-1	1	10.3646		80
12	-1	1	1	-1	10.6602		80.2
13	-1	-1	1	1	9.73742		76.7
14	1	-1	1	-1	10.4942		81
15	1	1	1	1	10.4815		76.2
16	0	0	0	0	10.4882		79.5
17	0	0	0	0	10.7073		81.2
18	-1	1	-1	1	10.245		78.3
19	-1	-1	-1	-1	10.4319		82.6
20	1	1	-1	-1	10.7313		84.4
21	0	0	0	-1	11.0212		81.3
22	0	1	0	0	10.8563		76.6
23	1	0	0	0	10.8972		80
24	0	-1	0	0	10.9105		78.6
25	0	0	0	0	10.7612		79.5
26	0	0	1	0	10.9971		78.4
27	0	0	0	0	10.7073		80.9
28	-1	0	0	0	10.5564		77.8
29	0	0	0	1	10.8223		79.4
30	0	0	-1	0	10.4961		80.7
Term	Estimate		Std error		t Ratio		Prob>|t|
	Log(Vp)	Viability	Log(Vp)	Viability	Log(Vp)	Viability	Log(Vp)	Viability
Intercept	10.6023	79.1028	0.149053	0.048424	71.13	1633.6	<.0001*	0.0004*
pHelper	0.15604	0.65	0.056206	0.351338	2.78	1.85	0.0159*	0.0856
pRepCap	0.0081714	0.0722222	0.056206	0.351338	0.15	0.21	0.8867	0.8401
pGOI	-0.041631	-0.588889	0.056206	0.351338	-0.74	-1.68	0.4722	0.1159
FectoVIR	-0.255073	-2.122222	0.056206	0.351338	-4.54	-6.04	0.0006*	<.0001*
pHelper*pRepCap	0.0229799	0.18125	0.059615	0.37265	0.39	0.49	0.7062	0.6342
pHelper*pGOI	0.0605806	-0.14375	0.059615	0.37265	1.02	-0.39	0.3283	0.7055
pRepCap*pGOI	-0.045907	0.84375	0.059615	0.37265	-0.77	2.26	0.4552	0.0400*
pHelper*FectoVIR	0.137186	-1.01875	0.059615	0.37265	2.3	-2.73	0.0388*	0.0162*
pRepCap*FectoVIR	-0.040701	-0.25625	0.059615	0.37265	-0.68	-0.69	0.5069	0.5029
pGOI*FectoVIR	-0.070725	-0.13125	0.059615	0.37265	-1.19	-0.35	0.257	0.7299
pHelper*pHelper	-0.130144	0.0752422	0.150055	0.912985	-0.87	0.08	0.4016	0.9355
pRepCap*pRepCap	0.0264168	-1.224758	0.150055	0.912986	0.18	-1.34	0.863	0.2011
pGOI*pGOI	-0.110376	0.725242	0.150055	0.912985	-0.74	0.79	0.4751	0.4403
FectoVIR*FectoVIR	0.0647721	1.52524	0.150055	0.912986	0.43	1.67	0.6731	0.117
		Log(Vp)			Viability
R square		0.589727			0.885882
Ajd R square		0.206805			0.779372
RMSE		0.246981			2.60935
P value		0.2877			0.0003
Blocking variability		0.0089			0.0566

### Sheet: Table S4
Table S4. 4-factors Face-centered Central Composite Design, response results and ANOVA analyses for optimization of rAAV productivity ( Log(Vp)) and culture viability at 72hpt.
Run	pHelper	pRepCap	pGOI	FectoVIR	Log(Vp)		Viability
1	1	1	-1	1	10.4773		57.6
2	-1	1	-1	-1	10.5816		56.9
3	-1	-1	-1	1	10.2983		68.7
4	-1	-1	1	-1	10.8923		58
5	0	0	0	0	10.8052		52.6
6	1	-1	1	1	10.3587		48.1
7	1	1	1	-1	10.6644		53.7
8	1	-1	-1	-1	10.417		53.3
9	0	0	0	0	10.2898		54.8
10	-1	1	1	1	10.2365		55.4
11	1	-1	-1	1	10.2114		66.3
12	-1	1	1	-1	10.4867		55
13	-1	-1	1	1	10.1348		58.4
14	1	-1	1	-1	10.8919		51.6
15	1	1	1	1	10.4843		48.3
16	0	0	0	0	10.5772		55.2
17	0	0	0	0	10.6573		60.5
18	-1	1	-1	1	10.1693		63.5
19	-1	-1	-1	-1	10.5627		69.4
20	1	1	-1	-1	10.673		49.8
21	0	0	0	-1	10.7255		57.8
22	0	1	0	0	10.4849		54.5
23	1	0	0	0	10.4465		50.1
24	0	-1	0	0	10.4439		60.1
25	0	0	0	0	9.98504		53.4
26	0	0	1	0	10.3131		52.5
27	0	0	0	0	10.222		57.2
28	-1	0	0	0	9.5942		58.3
29	0	0	0	1	10.3625		62.6
30	0	0	-1	0	10.7079		57.3
Term	Estimate		Std error		t Ratio		Prob>|t|
	Log(Vp)	Viability	Log(Vp)	Viability	Log(Vp)	Viability	Log(Vp)	Viability
Intercept	10.399	55.9407	0.125033	1.06523	83.17	52.52	0.0013*	<.0001*
pHelper	0.0926717	-3.6	0.058214	0.615029	1.59	-5.85	0.1409	<.0001*
pRepCap	0.0026041	-2.177778	0.058214	0.615029	0.04	-3.54	0.9652	0.0034*
pGOI	0.0202419	-3.433333	0.058214	0.615029	0.35	-5.58	0.7349	<.0001*
FectoVIR	-0.175664	1.3	0.058214	0.615029	-3.02	2.11	0.0122*	0.0537
pHelper*pRepCap	0.0521256	0.8625	0.061745	0.652337	0.84	1.32	0.4173	0.2081
pHelper*pGOI	0.0301344	0.4	0.061745	0.652337	0.49	0.61	0.6355	0.55
pRepCap*pGOI	-0.051101	1.6375	0.061745	0.652337	-0.83	2.51	0.4262	0.0255*
pHelper*FectoVIR	0.0356177	0.325	0.061745	0.652337	0.58	0.5	0.5761	0.6264
pRepCap*FectoVIR	0.0451355	0.0125	0.061745	0.652337	0.73	0.02	0.4807	0.985
pGOI*FectoVIR	-0.040179	-2.175	0.061745	0.652337	-0.65	-3.33	0.5291	0.0051*
pHelper*pHelper	-0.34799	-2.13502	0.158758	1.63927	-2.19	-1.30	0.0503	0.2142
pRepCap*pRepCap	0.096059	0.96498	0.158758	1.63927	0.61	0.59	0.5571	0.5656
pGOI*pGOI	0.142168	-1.43502	0.158758	1.63927	0.9	-0.88	0.3893	0.3964
FectoVIR*FectoVIR	0.175621	3.86498	0.158758	1.63927	1.11	2.36	0.2917	0.0338*
		Log(Vp)			Viability
R square		0.589727			0.885882
Ajd R square		0.206805			0.779372
RMSE		0.246981			2.60935
P value		0.2877			0.0003
Blocking variability		0.0089			0.0566

### Sheet: Table S5
Table S5. Box Behnken design, response results and ANOVA analyses for optimization of rAAV productivity ( Log(Vp)) and culture viability at 48hpt.
Run	pHelper	pRepCap	pGOI	FectoVIR	Log(Vp)		Viability
1	0	0	0	0	9.78461		76.6
2	0	0	-1	1	9.05161		76.9
3	0	0	1	1	9.6541		79.7
4	-1	1	0	0	8.73771		78.9
5	0	0	0	0	8.74002		78.7
6	1	-1	0	0	9.09903		82.4
7	1	1	0	0	9.29791		83.1
8	0	0	-1	-1	9.48009		95.3
9	0	0	1	-1	8.69799		98.5
10	-1	-1	0	0	8.8212		85.5
11	0	-1	-1	0	9.80361		86.2
12	-1	0	0	-1	8.53688		93.4
13	0	1	-1	0	9.76242		83.2
14	0	0	0	0	9.53088		80.9
15	-1	0	0	1	8.89893		75.7
16	0	1	1	0	9.58728		79.6
17	0	-1	1	0	9.44185		82.9
18	0	0	0	0	9.88408		79.4
19	1	0	0	-1	8.82507		98.2
20	1	0	0	1	8.757		77
21	1	0	-1	0	9.36837		83
22	1	0	1	0	8.97611		83.9
23	0	1	0	1	8.44783		78.2
24	0	0	0	0	9.75099		83.9
25	-1	0	1	0	9.47599		81
26	0	1	0	-1	9.05989		98.5
27	0	-1	0	-1	9.19759		95.7
28	0	0	0	0	9.68974		81.9
29	-1	0	-1	0	9.41419		86.1
30	0	-1	0	1	8.69817		78.9
Term	Estimate		Std error		t Ratio		Prob>|t|
	Log(Vp)	Viability	Log(Vp)	Viability	Log(Vp)	Viability	Log(Vp)	Viability
Intercept	9.56339	80.2333	0.133013	0.949946	71.9	84.46	<.0001*	<.0001*
pHelper	0.0365496	0.583333	0.098013	0.637403	0.37	0.92	0.7152	0.3768
pRepCap	-0.014035	-0.841667	0.098013	0.637403	-0.14	-1.32	0.8883	0.2095
pGOI	-0.087246	-0.425	0.098013	0.637403	-0.89	-0.67	0.3896	0.5166
FectoVIR	-0.024156	-9.433333	0.098013	0.637403	-0.25	-14.80	0.8092	<.0001*
pHelper*pRepCap	0.0705896	1.825	0.169764	1.10401	0.42	1.65	0.6843	0.1223
pHelper*pGOI	-0.113513	1.5	0.169764	1.10401	-0.67	1.36	0.5154	0.1974
pRepCap*pGOI	0.0466529	-0.075	0.169764	1.10401	0.27	-0.07	0.7878	0.9469
pHelper*FectoVIR	-0.107531	-0.875	0.169764	1.10401	-0.63	-0.79	0.5374	0.4423
pRepCap*FectoVIR	-0.028157	-0.875	0.169764	1.10401	-0.17	-0.79	0.8708	0.4423
pGOI*FectoVIR	0.346148	-0.1	0.169764	1.10401	2.04	-0.09	0.0623	0.9292
pHelper*pHelper	-0.384428	0.833333	0.129659	0.843205	-2.96	0.99	0.0110*	0.341
pRepCap*pRepCap	-0.166167	1.44583	0.129659	0.843205	-1.28	1.71	0.2224	0.1101
pGOI*pGOI	0.178724	1.84583	0.129659	0.843205	1.38	2.19	0.1913	0.0474*
FectoVIR*FectoVIR	-0.497333	5.55833	0.129659	0.843205	-3.84	6.59	0.0021*	<.0001*
		Log(Vp)			Viability
R square		0.651595			0.950642
Ajd R square		0.326418			0.904575
RMSE		0.339528			2.20803
P value		0.0684			<.0001
Blocking variability		0			0.0524

### Sheet: Table S6
Table S6. Box Behnken design, response results and ANOVA analyses for optimization of rAAV productivity ( Log(Vp)) and culture viability at 72hpt.
Run	pHelper	pRepCap	pGOI	FectoVIR	Log(Vp)		Viability
1	0	0	0	0	8.28442		48.5
2	0	0	-1	1	8.61069		71.1
3	0	0	1	1	8.24544		52.2
4	-1	1	0	0	7.90834		52.9
5	0	0	0	0	8.58194		55.8
6	1	-1	0	0	8.20566		60.1
7	1	1	0	0	8.25013		52.7
8	0	0	-1	-1	9.36733		85.4
9	0	0	1	-1	8.66738		96.4
10	-1	-1	0	0	8.89252		71.8
11	0	-1	-1	0	8.50015		73.2
12	-1	0	0	-1	8.47603		81.1
13	0	1	-1	0	8.53241		55
14	0	0	0	0	8.77352		56.8
15	-1	0	0	1	8.73885		70.7
16	0	1	1	0	8.1227		56.7
17	0	-1	1	0	8.67395		60.2
18	0	0	0	0	8.23939		57.3
19	1	0	0	-1	8.57607		96.5
20	1	0	0	1	8.25713		59.4
21	1	0	-1	0	7.82438		55
22	1	0	1	0	9.30352		55.7
23	0	1	0	1	8.53104		62
24	0	0	0	0	9.59973		56.3
25	-1	0	1	0	9.20022		57
26	0	1	0	-1	9.72906		96.1
27	0	-1	0	-1	9.01519		87.2
28	0	0	0	0	9.63579		59.3
29	-1	0	-1	0	8.86753		75.7
30	0	-1	0	1	9.02533		71.2
Term	Estimate		Std error		t Ratio		Prob>|t|
	Log(Vp)	Viability	Log(Vp)	Viability	Log(Vp)	Viability	Log(Vp)	Viability
Intercept	8.85246	55.6667	0.245876	1.83232	36	30.38	<.0001*	<.0001*
pHelper	-0.138884	-2.483333	0.12074	1.28445	-1.15	-1.93	0.2708	0.0753
pRepCap	-0.10326	-4.025	0.12074	1.28445	-0.86	-3.13	0.4079	0.0079*
pGOI	0.0425617	-3.1	0.12074	1.28445	0.35	-2.41	0.7301	0.0313*
FectoVIR	-0.20188	-13.00833	0.12074	1.28445	-1.67	-10.13	0.1184	<.0001*
pHelper*pRepCap	0.257165	2.875	0.209128	2.22472	1.23	1.29	0.2406	0.2188
pHelper*pGOI	0.286613	4.85	0.209128	2.22472	1.37	2.18	0.1937	0.0482*
pRepCap*pGOI	-0.145879	3.675	0.209128	2.22472	-0.70	1.65	0.4977	0.1225
pHelper*FectoVIR	-0.14544	-6.675	0.209128	2.22472	-0.70	-3.00	0.499	0.0102*
pRepCap*FectoVIR	-0.302039	-4.525	0.209128	2.22472	-1.44	-2.03	0.1723	0.0629
pGOI*FectoVIR	0.0836751	-7.475	0.209128	2.22472	0.4	-3.36	0.6956	0.0051*
pHelper*pHelper	-0.260395	1.77083	0.159724	1.69916	-1.63	1.04	0.127	0.3163
pRepCap*pRepCap	-0.149633	3.08333	0.159724	1.69916	-0.94	1.81	0.3659	0.0927
pGOI*pGOI	-0.08348	2.39583	0.159724	1.69916	-0.52	1.41	0.61	0.182
FectoVIR*FectoVIR	0.0819997	19.3583	0.159724	1.69916	0.51	11.39	0.6163	<.0001*
		Log(Vp)			Viability
R square		0.677566			0.950694
Ajd R square		0.376628			0.904675
RMSE		0.418256			4.44945
P value		0.4273			<.0001
Blocking variability		0.3493			0.0087

### Sheet: Table S7
Table S7. Mixture Design followed by a 2.factors Face-centered Central Composite Design, response results and ANOVA analyses for optimization of rAAV productivity ( Log(Vp)) and culture viability at 48 hpt.
Mixture Design 48hpt
Run	pHelper	pRepCap	pGOI		Log(Vp)		Viability
1	0.1	0.447	0.453		10.0936		74.9
2	0.333	0.333	0.333		10.6096		74.6
3	0.6	0.1	0.3		10.2922		77.4
4	0.1	0.6	0.3		9.91365		78.5
5	0.444	0.1	0.456		10.0852		74
6	0.3	0.6	0.1		10.4196		75.3
7	0.45	0.45	0.1		10.3762		76.2
8	0.2	0.2	0.6		10.1771		77.1
9	0.336	0.336	0.329		10.3411		72.9
10	0.6	0.3	0.1		10.1692		76.2
11	0.1	0.3	0.6		9.48554		77.4
12	0.3	0.1	0.6		9.80527		76.6
Term	Estimate		Std error		t Ratio		Prob>|t|
	Log(Vp)	Viability	Log(Vp)	Viability	Log(Vp)	Viability	Log(Vp)	Viability
(pHelper-0.1)/0.7	9.90784	86.5556	0.764047	4.45464	12.97	19.43	<.0001*	<.0001*
(pRepCap-0.1)/0.7	10.1387	85.4766	0.765219	4.46147	13.25	19.16	<.0001*	<.0001*
(pGOI-0.1)/0.7	9.27619	85.0152	0.653931	3.81263	14.19	22.3	<.0001*	<.0001*
pHelper*pRepCap	1.32159	-45.62229	3.23532	18.8629	0.41	-2.42	0.6998	0.0602
pHelper*pGOI	2.23512	-44.68465	3.06113	17.8474	0.73	-2.50	0.4981	0.0542
pRepCap*pGOI	0.748514	-38.06146	3.06417	17.8651	0.24	-2.13	0.8167	0.0864
pHelper*pRepCap*pGOI	7.28172	64.2216	10.0326	58.4932	0.73	1.1	0.5005	0.3223
2-factors Face-centered Central Composite Design 48hpt
Run	FectoVIR		Total DNA		Log(Vp)		Viability
1	1		1		10.5733		75.7
2	1		0		10.3094		76.9
3	0		0		10.4032		78.8
4	0		0		10.3518		80.9
5	0		1		10.5545		86.3
6	-1		1		10.5043		96.5
7	1		-1		10.1696		85.1
8	0		0		10.1203		82.6
9	0		0		10.3002		82.9
10	0		-1		10.5473		85.9
11	0		0		10.4667		80.9
12	-1		-1		10.5655		88.3
13	-1		0		10.6364		90.4
Term	Estimate		Std error		t Ratio		Prob>|t|
	Log(Vp)	Viability	Log(Vp)	Viability	Log(Vp)	Viability	Log(Vp)	Viability
Intercept	10.3618	81.5138	0.056083	0.607835	184.76	134.11	<.0001*	<.0001*
Total DNA	0.0582898	-0.133333	0.055141	0.597619	1.06	-0.22	0.3256	0.8298
FectoVIR	-0.108982	-6.25	0.055141	0.597619	-1.98	-10.46	0.0886	<.0001*
Total DNA*FectoVIR	0.116234	-4.4	0.067533	0.731931	1.72	-6.01	0.1289	0.0005*
Total DNA*Total DNA	0.105569	3.85172	0.081272	0.880837	1.3	4.37	0.2351	0.0033*
FectoVIR*FectoVIR	0.027552	1.40172	0.081272	0.880837	0.34	1.59	0.7445	0.1556
	Mixture Design				FCCD
	Log(Vp)		Viability		Log(Vp)		Viability
R square	0.765913		0.721331		0.599697		0.961976
Ajd R square	0.485008		0.386928		0.313766		0.934816
RMSE	0.21814		1.27182		0.246138		2.46054
P value	0.1453		0.2082		0.1807		<.0001
Blocking variability	N/A		N/A		N/A		N/A

### Sheet: Table S8
Table S8. Mixture Design followed by a 2.factors Face-centered Central Composite Design, response results and ANOVA analyses for optimization of rAAV productivity ( Log(Vp)) and culture viability at 72hpt.
Mixture Design
Run	pHelper	pRepCap	pGOI		Log(Vp)		Viability
1	0.1	0.447	0.453		9.9686		58.7
2	0.333	0.333	0.333		10.3326		53.2
3	0.6	0.1	0.3		10.404		52.3
4	0.1	0.6	0.3		9.84091		56.6
5	0.444	0.1	0.456		10.0049		57
6	0.3	0.6	0.1		10.4788		45.8
7	0.45	0.45	0.1		10.7181		48.3
8	0.2	0.2	0.6		10.3972		62.5
9	0.336	0.336	0.329		10.4094		51.7
10	0.6	0.3	0.1		10.4649		51.2
11	0.1	0.3	0.6		9.91361		59
12	0.3	0.1	0.6		9.63786		59.2
Term	Estimate		Std error		t Ratio		Prob>|t|
	Log(Vp)	Viability	Log(Vp)	Viability	Log(Vp)	Viability	Log(Vp)	Viability
(pHelper-0.1)/0.7	10.7493	54.1529	0.894244	8.43209	12.02	6.42	<.0001*	0.0014*
(pRepCap-0.1)/0.7	10.1038	49.5824	0.895616	8.44503	11.28	5.87	<.0001*	0.0020*
(pGOI-0.1)/0.7	10.0947	65.9658	0.765364	7.21684	13.19	9.14	<.0001*	0.0003*
pHelper*pRepCap	0.575358	-15.94917	3.78663	35.7053	0.15	-0.45	0.8852	0.6738
pHelper*pGOI	-1.701569	-16.51338	3.58276	33.7829	-0.47	-0.49	0.6549	0.6457
pRepCap*pGOI	-0.718344	2.49917	3.58632	33.8165	-0.20	0.07	0.8491	0.944
pHelper*pRepCap*pGOI	8.6227	-6.884119	11.7422	110.721	0.73	-0.06	0.4957	0.9528
2-factors Face-centered Central Composite Design
Run	FectoVIR		Total DNA		Log(Vp)		Viability
1	1		1		10.3547		50.4
2	1		0		10.5657		55.7
3	0		0		10.5366		53.9
4	0		0		10.5964		52.6
5	0		1		10.7749		61.8
6	-1		1		12.5878		91.4
7	1		-1		12.7703		78.8
8	0		0		10.6007		58.3
9	0		0		10.4597		56.4
10	0		-1		11.0083		72.5
11	0		0		10.0901		52.3
12	-1		-1		10.8407		68.1
13	-1		0		10.7768		66.4
Term	Estimate		Std error		t Ratio		Prob>|t|
	Log(Vp)	Viability	Log(Vp)	Viability	Log(Vp)	Viability	Log(Vp)	Viability
Intercept	10.3833	54.8828	0.096865	1.18084	107.19	46.48	<.0001*	<.0001*
Total DNA	-0.150306	-2.633333	0.095237	1.161	-1.58	-2.27	0.1585	0.0576
FectoVIR	-0.085795	-6.833333	0.095237	1.161	-0.90	-5.89	0.3976	0.0006*
Total DNA*FectoVIR	-1.040677	-12.925	0.116641	1.42193	-8.92	-9.09	<.0001*	<.0001*
Total DNA*Total DNA	0.691814	11.8103	0.140371	1.71121	4.93	6.9	0.0017*	0.0002*
FectoVIR*FectoVIR	0.471495	5.71034	0.140371	1.71121	3.36	3.34	0.0121*	0.0125*
	Mixture Design				FCCD
	Log(Vp)		Viability		Log(Vp)		Viability
R square	0.722464		0.89418		0.952144		0.96799
Ajd R square	0.389421		0.767195		0.91796		0.945126
RMSE	0.255312		2.40741		0.233282		2.84385
P value	0.2065		0.0245		0.0002		<.0001
Blocking variability	N/A		N/A		N/A		N/A

### Sheet: Table S9
Table S9. Fitness parameters for each model at 48 and 72 hpt RSM models with and without blocking.
RCCD 48 hpt	Viability (%)	Viability (%) No Blocking	Log(Vp)	Log(Vp)
	Blocking	No Blocking	Blocking	No Blocking
P-value	0.0015	0.0022	0.1158	0.2526
RMSE	1.4	1.5259	0.57	0.6748
R2	0.86	0.82	0.72	0.57
RCCD 72 hpt	Viability (%)	Viability (%) No Blocking	Log(Vp)	Log(Vp)
	Blocking	No Blocking	Blocking	No Blocking
P-value	0.0003	0.0001	0.246	0.9396
RMSE	3.278	3.1864	0.32	0.606
R2	0.868	0.89	0.81	0.29
FCCD 48 hpt	Viability (%)	Viability (%) No Blocking	Log(Vp)	Log(Vp)
	Blocking	No Blocking	Blocking	No Blocking
P-value	0.0003	0.002	0.2877	0.0597
RMSE	2.4698	1.4	0.247	0.3022
R2	0.886	0.82	0.589	0.68
FCCD 72 hpt	Viability (%)	Viability (%) No Blocking	Log(Vp)	Log(Vp)
	Blocking	No Blocking	Blocking	No Blocking
P-value	0.0003	0.0002	0.2877	0.225
RMSE	2.61	2.6956	0.24698	0.2481
R2	0.8859	0.87	0.5897	0.58
BBD 48 hpt	Viability (%)	Viability (%) No Blocking	Log(Vp)	Log(Vp)
	Blocking	No Blocking	Blocking	No Blocking
P-value	<.0001	<.0001	0.0684	0.0474
RMSE	2.208	2.288	0.3395	0.3304
R2	0.95	0.94	0.6516	0.7
BBD 72 hpt	Viability (%)	Viability (%) No Blocking	Log(Vp)	Log(Vp)
	Blocking	No Blocking	Blocking	No Blocking
P-value	<.0001	<.0001	0.4273	0.7885
RMSE	4.449	4.475	0.41826	0.5478
R2	0.9506	0.95	0.67757	0.38

### Sheet: Table S10
Table S10. 2 factors-Rotatable Central Composite Design, response results and ANOVA analyses for optimization of rAAV productivity ( Log(Vp)) and culture viability at 48 and 72hpt.
2-factors Rotatable Central Composite Design 72hpt
Run	FectoVIR			Total DNA		Log(Vp)		Viability
1	0			0		10.2546		46,9
2	0			1.41421		10.7048		47,9
3	0			0		10.7765		42,3
4	0			0		10.5602		44,7
5	-1			1		10.8902		92,7
6	-1			-1		10.7519		68,8
7	1			-1		10.3718		80,7
8	0			0		10.2051		47,8
9	1.41421			0		9.71901		62,2
10	0			-1.41421		10.3938		88,4
11	-1.41421			0		10.1737		96,8
12	0			0		10.1074		43,9
13	1			1		9.85466		50,9
Term	Estimate		Std error			t Ratio		Prob>|t|
	Log(Vp)	Viability	Log(Vp)	Viability		Log(Vp)	Viability	Log(Vp)	Viability
Intercept	10.3808	45.12	0.127047	3.36274		81.71	13.42	<.0001*	<.0001*
Total DNA	0.0076103	-7.896956	0.100439	2.65848		0.08	-2.97	0.9417	0.0208*
FectoVIR	-0.257334	-9.853974	0.100439	2.65848		-2.56	-3.71	0.0374*	0.0076*
Total DNA*FectoVIR	-0.163859	-13.425	0.142042	3.75966		-1.15	-3.57	0.2865	0.0091*
Total DNA*Total DNA	0.139092	11.3775	0.107709	2.8509		1.29	3.99	0.2376	0.0053*
FectoVIR*FectoVIR	-0.162374	17.0525	0.107709	2.8509		-1.51	5.98	0.1754	0.0006*
2-factors Rotatable Central Composite Design 48hpt
Run	FectoVIR			Total DNA		Log(Vp)		Viability
1	0			0		10.688		76,6
2	0			1.41421		11.0198		82,8
3	0			0		10.8604		81,1
4	0			0		10.5143		80,2
5	-1			1		10.456		96,6
6	-1			-1		10.8014		86,5
7	1			-1		10.1744		83,3
8	0			0		10.6946		83,3
9	1.41421			0		10.7123		78,1
10	0			-1.41421		10.0529		87,6
11	-1.41421			0		10.2756		98,4
12	0			0		10.8304		80,6
13	1			1		10.6173		76,7
Term	Estimate		Std error			t Ratio		Prob>|t|
	Log(Vp)	Viability	Log(Vp)	Viability		Log(Vp)	Viability	Log(Vp)	Viability
Intercept	10.7175	80.36	0.110076	1.10039		97.36	73.03	<.0001*	<.0001*
Total DNA	0.183111	-0.411028	0.087023	0.869933		2.1	-0.47	0.0734	0.651
FectoVIR	0.018989	-6.476067	0.087023	0.869933		0.22	-7.44	0.8335	0.0001*
Total DNA*FectoVIR	0.197054	-4.175	0.123069	1.23027		1.6	-3.39	0.1534	0.0115*
Total DNA*Total DNA	-0.091329	2.1825	0.093322	0.9329		-0.98	2.34	0.3604	0.0519
FectoVIR*FectoVIR	-0.112517	3.7075	0.093322	0.9329		-1.21	3.97	0.2671	0.0054*
	2-factors Rotatable Central Composite Design 72hpt				2-factors Rotatable Central
					Composite Design 48hpt
	Log(Vp)		Viability			Log(Vp)		Viability
R square	0.639656		0.920973			0.567337		0.924994
Ajd R square	0.382268		0.864526			0.258293		0.871418
RMSE	0.284085		7.51932			0.246138		2.46054
P value	0.1335		0.001			0.2245		0.0008
Blocking Variability	N/A		N/A			N/A		N/A
